# Amplicon structure creates collateral therapeutic vulnerability in cancer

**DOI:** 10.1101/2022.09.08.506647

**Authors:** Yi Bei, Luca Bramé, Marieluise Kirchner, Raphaela Fritsche-Guenther, Sevrine Kunz, Animesh Bhattacharya, Julia Köppke, Jutta Proba, Nadine Wittstruck, Olga A. Sidorova, Rocío Chamorro González, Heathcliff Dorado Garcia, Lotte Brückner, Robin Xu, Mădălina Giurgiu, Elias Rodriguez-Fos, Richard Koche, Clemens Schmitt, Johannes H. Schulte, Angelika Eggert, Kerstin Haase, Jennifer Kirwan, Anja I.H. Hagemann, Philipp Mertins, Jan R. Dörr, Anton G. Henssen

**Author notes:** These authors jointly supervised this work (Jan R. Dörr, Anton G. Henssen). Correspondence should be addressed to A.G.H. and J.R.D.

## Abstract

Although DNA amplifications in cancers frequently harbor passenger genes alongside oncogenes, the functional consequence of such co-amplifications and their impact for therapy remains ill-defined. We discovered that passenger co-amplifications can create amplicon structure-specific collateral vulnerabilities. We present the DEAD-box helicase 1 (*DDX1*) gene as a *bona fide* passenger co-amplified with *MYCN* in cancers. Survival of cancer cells with *DDX1* co-amplifications strongly depends on the mammalian target of rapamycin complex 1 (mTORC1). Mechanistically, aberrant DDX1 expression inhibits the tricarboxylic acid cycle through a previously unrecognized interaction with dihydrolipoamide S-succinyltransferase, a component of the alpha-ketoglutarate dehydrogenase complex. Cells expressing aberrant DDX1 levels compensate for the metabolic shift by enhancing mTORC1 activity. Consequently, pharmacological mTORC1 inhibition triggered cell death specifically in cells harboring the *DDX1* co-amplification. This work highlights a significant contribution of passenger gene alterations to the therapeutic susceptibility of cancers.

**Graphical abstract:** 
