## Supplementary Tables for "Amplicon structure creates collateral therapeutic vulnerability in cancer": Table S1.xlsx

### Sheet: Sheet1
gene	DDX1_MYCN_dep	MYCN_dep	diff_score	p_value
AURKA	-1.36653	-1.14526	0.221266	0.0320388
BRD4	-1.21671	-0.964783	0.251926	0.0268784
CDK11A	-1.60854	-1.39419	0.214352	0.0126302
CSTF3	-1.22671	-1.0098	0.216908	0.0379912
EPRS	-1.32099	-1.11429	0.206704	0.0268784
FETUB	-0.53713	-0.262577	0.274552	0.00677733
GRWD1	-1.123	-0.852242	0.270758	0.0448165
MAU2	-0.832842	-0.449541	0.383302	0.0186213
MFN2	-0.80757	-0.520889	0.286681	0.0379912
MTOR	-1.40193	-1.11372	0.288208	0.0379912
NFYC	-1.03196	-0.792143	0.239814	0.0448165
NUP133	-1.50095	-1.21615	0.284799	0.00168522
PALB2	-0.607815	-0.372768	0.235047	0.00544818
PARS2	-0.622213	-0.386132	0.236081	0.0153768
POLA2	-1.29644	-1.01258	0.283862	0.0268784
RPL37A	-1.29898	-1.05459	0.244393	0.0268784
RPS17	-1.56636	-1.36088	0.205481	0.0320388
RPTOR	-0.964654	-0.70466	0.259994	0.0153768
SETD1A	-1.05503	-0.849021	0.206012	0.0186213
SPDYE1	-0.815593	-0.581505	0.234088	0.0379912
SPTLC1	-0.660469	-0.417263	0.243206	0.0379912
SRSF6	-0.722434	-0.480162	0.242271	0.00435596
TAF4	-0.552957	-0.294071	0.258886	0.0268784
TFDP1	-0.631647	-0.425293	0.206353	0.0224311
YEATS2	-0.862942	-0.646047	0.216894	0.0153768
ZNF492	-1.01207	-0.783691	0.228381	0.0224311
ZWINT	-0.591686	-0.343171	0.248515	0.0224311
