## Supplementary Tables for "Amplicon structure creates collateral therapeutic vulnerability in cancer": Table S2.xlsx

### Sheet: Sheet1
ID	Description	setSize	enrichmentScore	NES	pvalue	p.adjust	qvalues	rank	leading_edge	core_enrichment
154	STK33_NOMO_UP	273	-0.422356	-1.81293	0.00129534	0.0175836	0.0107724	15031	tags=48%, list=25%, signal=37%	11057/11057/11057/28962/28962/28962/81501/1612/1612/1389/1389/10771/10771/1398/1398/3587/3587/1398/1398/9778/9778/1316/1316/1316/1316/1316/9706/9706/8564/8564/8564/51762/51762/53346/7474/54742/54742/54742/4893/10507/10507/19/19/19/85451/8564/8564/8564/54742/54742/54742/9891/66036/66036/66036/55293/55293/55293/79137/79137/79605/79605/1316/1316/1316/1316/1316/11015/11015/388/9520/9520/9520/57568/38…
157	STK33_UP	262	-0.459517	-1.96246	0.0013089	0.0175836	0.0107724	13521	tags=41%, list=23%, signal=32%	19/19/19/85451/8564/8564/8564/9891/66036/66036/66036/1316/1316/1316/1316/1316/23366/388/57568/84159/84159/84159/84159/19/19/19/26959/26959/1850/1850/23645/115548/115548/3162/22862/22862/1316/1316/1316/1316/1316/4238/4238/4238/23174/23174/23558/23558/6016/6016/9839/9839/9839/9839/9732/9732/9732/57614/57614/3572/3572/3572/3572/597/140/50862/50862/2919/22862/22862/8829/8829/8829/8829/8829/79901/7990…
156	STK33_SKM_UP	255	-0.409854	-1.74467	0.00131752	0.0175836	0.0107724	9669	tags=37%, list=16%, signal=31%	1316/1316/1316/1316/1316/23366/388/57568/84159/84159/84159/84159/1850/1850/115548/115548/3162/1316/1316/1316/1316/1316/4238/4238/4238/23305/23305/23305/23174/23174/6016/6016/56670/56670/11080/11080/10019/10019/29933/29933/597/114625/114625/114625/140/143872/143872/51063/50862/50862/79901/79901/65065/65065/11080/11080/10333/10333/64089/64089/25897/25897/23022/10333/10333/114625/114625/114625/2268/…
150	HOXA9_DN.V1_UP	182	-0.422696	-1.73523	0.00138313	0.0175836	0.0107724	15954	tags=45%, list=27%, signal=33%	64778/64778/64778/64778/64778/64778/9759/9759/9759/9759/54502/54502/54502/4942/581/581/581/581/581/9759/9759/9759/9759/27244/27244/9765/9765/9765/9765/30835/30835/80762/80762/80762/80762/28962/28962/28962/64778/64778/64778/64778/64778/64778/23092/23092/3587/3587/98/98/98/9778/9778/5791/5791/5791/5791/3579/3579/80762/80762/80762/80762/1514/11046/10140/581/581/581/581/581/51128/51128/26128/1116/111…
132	RPS14_DN.V1_UP	181	-0.622563	-2.55352	0.00139082	0.0175836	0.0107724	9283	tags=51%, list=16%, signal=44%	5791/5791/5791/5791/10769/6328/6328/5144/5144/5144/5144/1026/1026/223117/223117/223117/115207/79895/6385/6385/100/4082/5791/5791/5791/5791/3684/151011/151011/3119/3119/3119/3385/3556/3556/3556/3556/1511/51816/51816/11031/11031/6328/6328/64581/64581/6696/10129/3689/3689/23179/4542/4542/64581/64581/2781/2781/9404/29992/54453/54453/54453/793/11031/11031/719/683/54453/54453/54453/59/29969/29969/7450/…
51	P53_DN.V1_DN	184	-0.432223	-1.77474	0.0013986	0.0175836	0.0107724	10959	tags=35%, list=19%, signal=29%	26999/26999/23433/23433/23433/3897/3897/9765/9765/9765/9765/3554/3554/2919/4644/4644/27072/27072/27072/4286/4286/4286/4286/3554/3554/107/4316/1026/1026/3081/5136/5136/5136/5136/7431/7431/9765/9765/9765/9765/2744/2744/100/760/10409/4938/7980/7980/3897/3897/912/912/4644/4644/6696/5136/5136/5136/5136/2040/2040/23189/23189/6659/6659/3212/3212/7431/7431/7980/7980/8514/8514/25900/6271/54898/4811/35/204…
97	ESC_V6.5_UP_EARLY.V1_DN	164	-0.45501	-1.84204	0.00140056	0.0175836	0.0107724	11104	tags=43%, list=19%, signal=35%	8618/8618/8618/360/360/112616/3486/3486/11135/11135/51435/51435/8618/8618/8618/55742/55742/55742/55742/2199/11228/11228/11228/11228/11228/11228/11228/11228/2191/4016/58/26270/284119/284119/1408/1408/1408/10911/10911/567/567/64129/64129/1839/1839/9754/857/800/800/800/1408/1408/1408/11228/11228/11228/11228/165/165/1278/1278/55742/55742/55742/55742/220323/220323/26471/10911/10911/3726/3726/633/56261…
109	PTEN_DN.V1_DN	173	-0.400495	-1.63086	0.00140252	0.0175836	0.0107724	8300	tags=31%, list=14%, signal=27%	7431/7431/10439/10439/10439/2791/2791/8825/8825/3119/3119/3119/2014/2268/2268/2268/5629/5629/7431/7431/9855/9855/9855/765/765/3861/3861/55714/55714/55714/55714/55714/5918/5629/5629/6360/29108/3699/55714/55714/55714/55714/55714/4060/4060/1009/1009/8309/4703/5270/976/976/976/752/2268/2268/2268/25984/25984/1669/5698/55714/55714/55714/55714/55714/6402/23180/10046/55714/55714/55714/55714/55714/9348/11…
3	E2F1_UP.V1_DN	179	-0.470703	-1.92471	0.00140252	0.0175836	0.0107724	12138	tags=38%, list=21%, signal=31%	355/9531/9531/6810/916/916/104/104/104/379/379/3572/3572/3572/3572/3910/3910/113878/23217/23217/23217/5742/5742/272/272/57804/57804/3554/3554/2919/81622/4599/489/489/3572/3572/3572/3572/5742/5742/3554/3554/4316/10769/10297/10297/10297/10297/10297/1153/1153/1153/1153/1153/1153/1153/1153/1153/1153/5743/5743/379/379/153222/283131/283131/7052/7052/10297/10297/10297/10297/10297/9531/9531/23217/23217/2…
39	ATF2_S_UP.V1_DN	173	-0.399442	-1.62657	0.00140252	0.0175836	0.0107724	13885	tags=43%, list=23%, signal=33%	3556/3556/3556/3556/5350/5350/5350/84223/84223/84223/5350/5350/5350/80760/80760/80760/80760/80760/80760/11240/11240/11240/9317/9358/9358/9358/654/654/13/1116/1116/1116/2121/9737/80772/80772/80772/104/104/104/2619/6813/5350/5350/5350/27295/27295/2026/140/11145/11145/79987/79987/79987/3554/3554/80760/80760/80760/80760/80760/80760/55890/55890/55890/55890/2199/2252/10580/10580/10580/10580/125/10687/1…
96	ESC_J1_UP_LATE.V1_UP	180	-0.421608	-1.72615	0.00140252	0.0175836	0.0107724	11815	tags=39%, list=20%, signal=32%	143686/143686/143686/351/5222/5222/25849/25849/25849/7429/7429/7429/338/11135/11135/152831/152831/152831/51560/51560/51560/51560/58480/58480/55742/55742/55742/55742/53373/53373/53373/79589/79589/55890/55890/55890/55890/7429/7429/7429/336/336/55332/55332/55332/2719/5097/5097/467/467/467/4634/4634/5641/64129/64129/79589/79589/1075/1075/5420/1604/1604/1604/1604/7033/7033/7033/152831/152831/152831/66…
106	BMI1_DN.V1_UP	140	-0.468857	-1.86735	0.00141443	0.0175836	0.0107724	10134	tags=35%, list=17%, signal=29%	7204/7204/7204/9945/5069/5069/9854/9854/50515/50515/50515/2191/7424/595/595/595/10184/10184/4316/4240/4240/4907/4907/4907/10675/4907/4907/4907/1839/1839/5420/4240/4240/27286/115123/115123/375790/375790/375790/4324/4324/2152/3624/3624/3995/2030/3749/7075/6876/6876/115123/115123/2564/19/19/19/719/683/59/4277/4277/4277/6876/6876/8876/8876/8876/8876/1839/1839/140885/140885/140885/9780/4277/4277/4277/…
128	CAHOY_ASTROGLIAL	95	-0.48034	-1.82729	0.0014556	0.0175836	0.0107724	14240	tags=61%, list=24%, signal=47%	11098/11098/11098/1427/1427/1427/1427/114897/114897/254228/254228/4478/4478/4478/84417/23102/23102/57211/57211/57211/9358/9358/9358/8291/8291/5028/5028/54863/54863/3162/7869/7869/5028/5028/4053/4053/4053/4053/79140/79140/54863/54863/355/5446/9903/9903/56670/56670/11098/11098/11098/3486/3486/140738/257236/54587/54587/3934/26509/26509/26509/27253/27253/8291/8291/1295/1295/1295/4017/79140/79140/165/…
63	CAMP_UP.V1_DN	185	-0.395014	-1.62631	0.00277008	0.0175836	0.0107724	15340	tags=43%, list=26%, signal=32%	10397/10397/253959/253959/253959/6626/6626/6626/6626/8932/8932/8932/55827/55827/338799/253959/253959/253959/26115/26115/26115/26115/26115/26115/26115/26115/26115/26115/26115/26115/26115/26115/253959/253959/253959/7082/7082/7082/7082/23576/667/667/667/667/667/667/667/5911/9208/9208/9208/8655/8655/1195/1195/801/801/801/66036/66036/66036/5594/5594/989/989/989/4790/894/894/6856/6856/9520/9520/9520/95…
57	MYC_UP.V1_DN	155	-0.412611	-1.66018	0.00282087	0.0175836	0.0107724	11150	tags=42%, list=19%, signal=34%	3092/3092/3092/3092/3092/6529/6529/150290/150290/55384/55384/55384/55384/3554/3554/23037/8829/8829/8829/8829/8829/65065/65065/1953/1953/7097/7097/144501/144501/80714/6843/25897/25897/2185/3554/3554/5791/5791/5791/5791/11278/11278/4330/5164/1992/1992/8829/8829/8829/8829/8829/10903/79413/7052/7052/79703/11278/11278/5791/5791/5791/5791/6710/6710/6710/6710/65065/65065/192670/192670/192670/7461/912/91…
108	MEL18_DN.V1_UP	132	-0.433138	-1.71214	0.00285714	0.0175836	0.0107724	12282	tags=47%, list=21%, signal=37%	8840/8840/8840/6509/6509/4277/4277/4277/3624/3624/80380/56937/56937/5834/5834/595/595/595/56937/56937/2919/8829/8829/8829/8829/8829/10123/9945/5069/5069/9854/9854/50515/50515/50515/9435/2191/7424/595/595/595/10184/10184/4316/4907/4907/4907/4907/4907/4907/1839/1839/8829/8829/8829/8829/8829/7422/7422/7422/7422/27092/27286/7301/7301/375790/375790/375790/4324/4324/6696/2152/3782/3782/3624/3624/3995/3…
181	KRAS.KIDNEY_UP.V1_UP	131	-0.404549	-1.59644	0.00286944	0.0175836	0.0107724	10907	tags=37%, list=18%, signal=31%	2898/2898/2898/6529/6529/288/288/288/288/7434/7434/26059/26059/6653/10580/10580/10580/10580/10687/10687/10687/5121/107/23236/23236/23236/26059/26059/7111/5334/5334/5334/81617/81617/2898/2898/2898/760/10382/10382/6616/288/288/288/288/1848/81617/81617/793/5178/23321/23321/22849/22849/22849/5334/5334/5334/22849/22849/22849/10529/10529/10457/10457/5334/5334/5334/3800/22849/22849/22849/51617/10777/107…
115	CRX_DN.V1_DN	126	-0.407697	-1.59572	0.00291545	0.0175836	0.0107724	9065	tags=27%, list=15%, signal=23%	7111/1026/1026/2670/2670/2670/2670/7052/7052/2791/2791/84727/639/12/12/26471/10930/23231/23231/3726/3726/140576/10924/10924/12/12/9180/9180/9180/51330/84617/84617/23231/23231/10563/1052/9180/9180/9180/57139/8407/1143/1284/3726/3726/1958/56925/5339/5339/5339/64114/6038/714/9021/9021/960/960/960/1326/3898/84684/2173/8935/79689/79689/64101/602/55365/816/1136/960/960/960/342184/342184/1307/9563/9563/…
122	RB_DN.V1_UP	127	0.389717	1.6614	0.00321543	0.0175836	0.0107724	8656	tags=25%, list=15%, signal=22%	191/191/440193/440193/440193/440193/440193/6241/6241/6241/5427/6241/6241/6241/191/191/4833/29089/5983/5983/440193/440193/440193/440193/440193/29902/4175/54962/8438/1763/8914/8914/11164/898/10572/5111/4361/4361/4361/152185/152185/55959/5889/5889/54982/2956/440193/440193/440193/440193/440193/8914/8914/84311/84311/5983/5983/54976/440193/440193/440193/440193/440193/4193/4193/51181/5094/5094/79980/291…
126	RB_P130_DN.V1_UP	119	0.415914	1.75246	0.00322581	0.0175836	0.0107724	8036	tags=21%, list=14%, signal=18%	2255/2255/9133/332/11065/10112/983/9212/6790/54478/79077/238/238/238/10244/238/238/238/81890/25804/2255/2255/84303/7083/7083/3835/3835/5425/5425/3835/3835/221421/221421/10856/4998/6628/238/238/238/221527/29127/23404/53615/53615/53615/51184/84337/5438/197370/3382/3382/5196/362/362/51778/51778/7083/7083/56997/54494/54494/84919/3094/3094
124	RB_P107_DN.V1_UP	125	0.522086	2.2071	0.00326797	0.0175836	0.0107724	7540	tags=37%, list=13%, signal=32%	4085/23594/23594/10278/1869/8318/24137/6241/6241/6241/23397/5427/2237/6241/6241/6241/4171/64946/5118/5118/120224/120224/79733/64105/51512/51512/51512/51512/116832/5176/5176/5983/5983/120224/120224/6586/6586/6586/10549/11169/11169/11169/11169/11169/11169/4174/51053/6240/4175/11169/11169/11169/1763/5558/5558/9918/8971/5424/5424/55148/55148/93323/898/10572/5111/2175/1907/8208/5985/256126/5424/5424/5…
78	PRC2_SUZ12_UP.V1_UP	171	0.321553	1.44158	0.00337838	0.0175836	0.0107724	13244	tags=25%, list=22%, signal=20%	55054/55054/2243/2243/2243/2243/2243/2243/2243/2243/10900/26468/26468/1946/1946/259/9653/9653/9653/9653/4852/79370/79370/912/912/6813/27237/26468/26468/27113/27113/27113/83786/83786/6482/6482/6482/3206/3206/489/489/11151/55054/55054/10242/10242/2053/2793/2793/64129/64129/27067/27067/27067/27067/10242/10242/286/286/286/2815/27334/27334/9295/912/912/2793/2793/51561/51561/10519/10519/6416/10519/1051…
4	E2F1_UP.V1_UP	176	0.505899	2.28155	0.00338983	0.0175836	0.0107724	8898	tags=29%, list=15%, signal=25%	1111/55388/55388/9787/55388/55388/9212/10733/10733/55696/55696/23397/699/3149/151648/151648/2237/1871/7298/79733/2842/675/3833/23649/79077/5277/5277/10926/10926/29089/5277/5277/23076/23076/10733/10733/11169/11169/11169/11169/11169/11169/60558/6240/10926/10926/7371/11169/11169/11169/57697/57697/57697/1763/57697/57697/57697/7153/5558/5558/7083/7083/8835/8835/51095/51095/83743/83743/54956/8208/54969…
30	MTOR_UP.V1_UP	151	0.352101	1.5488	0.00340136	0.0175836	0.0107724	5030	tags=15%, list=8%, signal=14%	29968/27346/27346/27346/134147/27346/27346/27346/27346/27346/27346/11065/983/6241/6241/6241/3070/5163/5163/6241/6241/6241/283248/283248/283248/10926/10926/637/637/5163/5163/4174/56342/56342/646627/10926/10926/4175/54962/64147/64147/637/637/7432/79080/79080/4522/79080/79080/6713/5111/26872/26872/3017/136/622/1717/56342/56342/5550/991/1592/139322/9521
12	GCNP_SHH_UP_LATE.V1_UP	172	0.51396	2.30438	0.00342466	0.0175836	0.0107724	8247	tags=29%, list=14%, signal=25%	51804/51804/1111/79745/79745/55233/55233/55233/55233/55388/55388/1164/9787/55388/55388/983/9212/6241/6241/6241/83879/83879/83879/83879/9319/6790/151648/151648/6241/6241/6241/4602/79733/995/993/993/3833/2618/2618/2618/2618/23649/7374/993/993/55320/55320/55320/26354/26354/26354/26354/1678/55320/55320/55320/4174/10212/6240/6059/4175/3418/57697/57697/57697/54065/54065/54065/10051/10051/55320/55320/55…
131	RPS14_DN.V1_DN	174	0.557543	2.50474	0.00343643	0.0175836	0.0107724	8030	tags=36%, list=14%, signal=31%	10874/2742/9156/29968/54821/51083/9133/55388/55388/875/875/9787/56992/10112/55388/55388/51659/23397/55872/9319/9824/9824/586/586/586/1062/166647/166647/166647/166647/166647/166647/5347/5347/5347/5347/5118/5118/4605/51337/1894/1894/1894/79733/875/875/1894/1894/1894/26271/4288/990/79711/9824/9824/79723/79723/1894/1894/1894/586/586/586/5831/5831/79723/79723/9493/11013/29028/29028/56652/56652/56652/5…
56	E2F3_UP.V1_UP	174	0.362308	1.62765	0.00343643	0.0175836	0.0107724	5690	tags=20%, list=10%, signal=18%	3110/3110/26577/11001/27346/27346/27346/7368/7368/163933/163933/27346/27346/27346/27346/27346/27346/25907/25907/10278/2571/2571/2571/5427/253650/51514/2237/4602/339983/7374/56704/55540/144455/29028/29028/7546/1122/1122/9837/195828/195828/7025/140707/140707/1122/1122/25884/25884/25884/898/5111/2175/2571/2571/2571/53820/140707/140707/140688/140688/140688/140688/140688/3040/29028/29028/2571/2571/257…
10	GCNP_SHH_UP_EARLY.V1_UP	159	0.492213	2.1723	0.00344828	0.0175836	0.0107724	9761	tags=21%, list=16%, signal=17%	1111/79745/79745/55388/55388/1164/24137/55388/55388/9212/6790/151648/151648/2237/1871/4602/7298/79733/3833/23649/4913/29089/116832/26354/26354/26354/26354/4174/6240/4175/4673/4673/54443/1723/10293/7153/25896/4361/4361/4361/1349/1349/2956/92106/92106/81929/81929/190/54619/81929/81929/51132/51132/57157/57157/57157/6426/10421/10421/57122/9730/9730/9730/9730/9730/9730/54534/54534/9112/9112/9112/65109…
58	MYC_UP.V1_UP	162	0.664329	2.93773	0.00344828	0.0175836	0.0107724	7860	tags=47%, list=13%, signal=41%	26577/10683/10683/11001/10683/10683/27346/27346/27346/10257/10257/10257/27346/27346/27346/27346/27346/27346/84798/10257/10257/10257/5026/5026/54517/54517/9136/10849/10849/26094/26094/26094/26094/26094/26094/729993/729993/729993/56915/116447/84649/84649/201164/90161/90161/26094/26094/26094/4234/4234/79077/7374/79711/80758/80758/80758/100288413/55117/55117/55117/55117/126382/126382/126382/126382/56…
149	HOXA9_DN.V1_DN	180	0.490208	2.22025	0.00346021	0.0175836	0.0107724	10185	tags=31%, list=17%, signal=26%	1749/56154/81620/81620/81620/81620/55388/55388/875/875/8318/55388/55388/10733/10733/10849/10849/9824/9824/586/586/586/3070/56915/8358/8358/9363/5163/5163/55215/55215/55215/55215/55215/55215/55165/79733/55215/55215/55215/875/875/675/79071/79071/990/9824/9824/586/586/586/3008/10849/10849/4833/29028/29028/9837/10733/10733/23329/5163/5163/4239/22836/54962/28992/1690/1690/5558/5558/9918/3310/8971/2992…
76	PRC2_EZH2_UP.V1_UP	173	0.501377	2.24776	0.00346021	0.0175836	0.0107724	3959	tags=21%, list=7%, signal=20%	2742/3237/81620/81620/81620/81620/1063/1063/55388/55388/3206/3206/9787/56992/79682/1063/1063/8318/24137/55388/55388/55355/9212/54517/54517/23397/699/3070/11339/11339/4171/7272/4605/1894/1894/1894/27330/27330/1894/1894/1894/11339/11339/993/993/1894/1894/1894/10460/993/993/55540/55320/55320/55320/5984/9735/3161/4781/4781/4781/3045/3045/55320/55320/55320/6502/8438/1763/55320/55320/55320/9468/9468/47…
88	MTOR_UP.N4.V1_UP	179	0.370647	1.67558	0.00346021	0.0175836	0.0107724	14075	tags=33%, list=24%, signal=25%	28231/9136/586/586/586/79012/445/10301/10301/10301/79071/79071/586/586/586/1978/5831/5831/10244/5357/29097/4239/9933/7407/5831/5831/79080/79080/8140/8140/55630/55630/79080/79080/79071/79071/2585/2585/1876/1876/1876/1876/586/586/586/51018/51018/2246/2246/2246/1876/1876/1876/1876/8544/79646/79646/79646/79646/81570/55630/55630/10469/10469/27235/1876/1876/1876/1876/133/8882/79763/79763/1717/9631/2961…
24	CSR_LATE_UP.V1_UP	163	0.507474	2.25042	0.00348432	0.0175836	0.0107724	8412	tags=31%, list=14%, signal=27%	81610/10606/10606/81831/81831/84798/332/11065/983/81831/81831/6241/6241/6241/56852/51659/55872/9319/10606/10606/2237/6241/6241/6241/2280/2280/2280/2280/4605/83540/84823/990/79077/2305/11130/11130/81624/81624/81624/81624/55646/81624/81624/81624/81624/29902/10419/10419/86/79801/195828/195828/26586/26586/51053/10419/10419/81624/81624/81624/81624/5393/54443/91057/91057/51728/84955/84955/4150/4150/452…
33	VEGF_A_UP.V1_DN	184	0.481288	2.18759	0.00348432	0.0175836	0.0107724	8973	tags=29%, list=15%, signal=25%	9156/1058/4085/9133/1164/332/9787/7678/891/8318/1033/10733/10733/6241/6241/6241/3832/3832/699/1062/10403/10403/6241/6241/6241/7272/11177/9568/3832/3832/471/10301/10301/10301/7443/5255/5255/5255/10403/10403/10926/10926/9493/5984/10733/10733/3161/3843/3843/9497/9497/9497/9933/11051/11051/10926/10926/7025/10051/10051/79080/79080/10196/3843/3843/79080/79080/5255/5255/5255/3835/3835/898/93436/3835/383…
5	EGFR_UP.V1_DN	186	0.320599	1.45973	0.00358423	0.0175836	0.0107724	12825	tags=32%, list=22%, signal=25%	7504/80758/80758/80758/5567/5567/596/596/80210/80210/80210/839/3429/3429/5241/5241/22996/22996/65982/65982/65982/3667/3667/4277/4277/4277/80303/80303/1952/1952/27295/27295/9315/10125/10125/10125/1535/1535/288/288/288/288/55714/55714/55714/55714/55714/6744/6744/6744/51449/51449/51449/58155/403/403/6744/6744/6744/3429/3429/11000/11000/10964/22876/22876/55008/55008/2537/56904/56904/1535/1535/2037/85…
7	ERB2_UP.V1_DN	188	0.39095	1.78597	0.00358423	0.0175836	0.0107724	8357	tags=23%, list=14%, signal=20%	64151/429/4085/79101/51454/10733/10733/1062/51514/445/7272/1894/1894/1894/4602/1894/1894/1894/26271/1894/1894/1894/5366/10926/10926/10635/23160/29902/10733/10733/10926/10926/22836/79441/79441/79441/25788/79441/79441/79441/10196/7637/55197/55197/84909/84909/8467/8467/8467/55635/51018/51018/64860/55035/55035/55035/80155/80155/80155/5932/29080/79868/79868/51444/51444/8204/10153/9411/9411/51427/51427…
73	PRC2_EED_UP.V1_DN	182	0.383195	1.7369	0.00358423	0.0175836	0.0107724	10268	tags=24%, list=17%, signal=20%	55388/55388/115290/115290/115290/8318/24137/55388/55388/3070/5347/5347/5347/5347/4171/4605/3739/23649/10460/81890/9493/4174/7407/3418/8438/10861/10861/10861/10861/64794/64794/8971/5732/80178/5424/5424/2771/2771/2771/2771/10607/10607/10607/10607/10861/10861/10861/10861/54496/54496/8208/3787/64794/64794/5424/5424/64852/64852/64852/4998/55732/81570/768/3619/23404/790/2194/9401/10449/10449/2068/2068/…
64	CAMP_UP.V1_UP	187	0.322424	1.46902	0.00359712	0.0175836	0.0107724	11340	tags=22%, list=19%, signal=18%	4085/79101/10797/10036/122769/122769/8607/8607/8607/79711/122769/122769/8607/8607/8607/5366/60674/60674/404734/404734/404734/404734/92399/92399/195828/195828/124454/51295/292/292/292/292/292/292/292/292/292/3148/3276/171568/171568/4830/92399/92399/29088/5875/3192/3192/3192/23007/23007/5036/5036/23043/23043/23043/1431/254887/6732/23043/23043/23043/9844/9844/195828/195828/6747/6747/8607/8607/8607/8…
152	STK33_DN	256	0.356008	1.67725	0.00409836	0.0175836	0.0107724	6064	tags=18%, list=10%, signal=16%	56154/5979/5979/60675/84842/5979/5979/55612/55612/6457/3206/3206/92745/6419/6419/3815/113115/79071/79071/79070/56704/10602/10602/8614/8614/10602/10602/55190/55190/5357/5096/5096/5096/5096/5096/5096/1122/1122/55190/55190/55609/8614/8614/389840/5096/5096/5096/256435/387914/387914/114876/10300/113655/7407/374354/374354/374354/374354/9468/9468/1122/1122/133308/133308/9468/9468/5424/5424/153364/29904/…
34	VEGF_A_UP.V1_UP	182	-0.373855	-1.53473	0.00414938	0.0175836	0.0107724	10947	tags=32%, list=18%, signal=27%	104/104/104/23152/3691/4794/2026/7070/2898/2898/2898/353500/353500/26648/3356/10123/5737/5737/1357/25759/4791/5168/3669/23293/1740/1740/5788/5788/51754/51754/51754/51754/4330/467/467/467/256949/256949/7275/7275/10903/6385/6385/22898/22898/2898/2898/2898/57658/2330/2330/23313/23313/23313/23313/23313/12/12/467/467/467/7461/5795/5795/5795/6691/2329/4542/4542/9701/9701/9701/3931/23313/23313/23313/233…
52	P53_DN.V1_UP	182	-0.367971	-1.51058	0.00414938	0.0175836	0.0107724	11420	tags=36%, list=19%, signal=29%	8915/8915/9910/9910/9910/9910/9910/9910/3691/8871/8871/8871/9805/2898/2898/2898/2199/9353/1956/4232/7080/7080/26509/26509/26509/23213/115353/115353/4016/10184/10184/3429/3429/2534/51308/6385/6385/5420/2898/2898/2898/4082/4070/1278/1278/10413/10413/4610/4610/9762/2152/9910/9910/9910/9910/9910/9910/57214/57214/57214/9910/9910/9910/9910/9910/9910/765/765/3816/8218/793/688/688/9910/9910/9910/9910/991…
6	EGFR_UP.V1_UP	188	-0.382814	-1.5761	0.00414938	0.0175836	0.0107724	10939	tags=43%, list=18%, signal=35%	1290/1290/1290/23433/23433/23433/2004/2004/64778/64778/64778/64778/64778/64778/3554/3554/1956/4791/2697/11320/10479/10479/23406/23406/23406/4026/4026/4026/4026/4026/4026/4026/4026/2114/2114/2114/3669/64089/64089/55332/55332/55332/25897/25897/10184/10184/4026/4026/4026/4026/4026/4026/4026/4026/3554/3554/3437/7035/7035/10150/10150/5791/5791/5791/5791/84223/84223/84223/1827/4026/4026/4026/4026/4026/…
153	STK33_NOMO_DN	252	0.350647	1.64555	0.00416667	0.0175836	0.0107724	7848	tags=21%, list=13%, signal=19%	51449/51449/51449/54947/54947/10125/10125/10125/192670/192670/192670/10512/10493/10493/132720/132720/25825/25825/25825/25825/25825/25825/30061/30061/574029/574029/574029/574029/23129/23129/9645/9645/9645/23254/23254/23254/79656/688/688/84451/84451/120892/129804/55244/55244/55244/6546/6546/6546/6546/3695/84144/8809/8809/192670/192670/192670/9615/9615/6546/6546/6546/6546/122953/6546/6546/6546/6546/…
155	STK33_SKM_DN	248	0.323303	1.51412	0.00416667	0.0175836	0.0107724	11568	tags=26%, list=20%, signal=21%	2558/56154/60675/55612/55612/65975/6457/7004/6419/6419/3815/26287/26287/2888/79071/79071/79070/55117/55117/55117/55117/56704/10602/10602/151827/8614/8614/55117/55117/55117/55117/10602/10602/55117/55117/55117/55117/55190/55190/5357/5096/5096/5096/5096/5096/5096/1122/1122/55190/55190/8614/8614/374899/374899/23329/5096/5096/5096/4796/4796/29985/29985/29985/387914/387914/29985/29985/29985/1122/1122/1…
104	BMI1_DN_MEL18_DN.V1_UP	139	-0.398544	-1.58502	0.00425532	0.0175836	0.0107724	11892	tags=39%, list=20%, signal=32%	3624/3624/80380/56937/56937/9839/9839/9839/9839/9846/9846/595/595/595/56937/56937/2919/10123/7204/7204/7204/9945/5069/5069/9854/9854/50515/50515/50515/5294/5294/2191/7424/595/595/595/10184/10184/4316/79570/4907/4907/4907/467/467/467/4907/4907/4907/1839/1839/5420/7422/7422/7422/7422/115123/115123/467/467/467/2152/3782/3782/3624/3624/3995/9839/9839/9839/9839/6876/6876/115123/115123/1647/19/19/19/71…
90	PTEN_DN.V2_UP	134	-0.395858	-1.56764	0.0042796	0.0175836	0.0107724	10519	tags=36%, list=18%, signal=30%	3981/3981/3981/3934/10123/55654/55654/387751/387751/387751/3590/56895/56895/56895/56895/56895/56895/56895/56895/55654/55654/5743/5743/3909/3909/3909/6695/4017/7984/7984/7984/9388/9388/387751/387751/387751/404093/8613/8613/27147/421/421/3909/3909/3909/27129/220/56895/56895/56895/56895/5743/5743/10791/10791/10791/6360/387751/387751/387751/8644/3725/837/837/6398/6398/6398/6398/3909/3909/3909/22795/1…
166	NFE2L2.V2	423	0.293268	1.44438	0.00507614	0.0204126	0.0125056	6191	tags=14%, list=10%, signal=13%	5979/5979/3785/3785/3785/7468/7468/7468/7468/7468/84842/200916/5979/5979/54212/54212/29968/55612/55612/219790/219790/219790/55388/55388/83990/83990/875/875/729779/5471/5471/10797/8318/100287639/55388/55388/55355/6241/6241/6241/219790/219790/219790/586/586/586/10815/10815/10815/157570/796/796/6241/6241/6241/2277/347689/347689/347689/5471/5471/3815/7468/7468/7468/7468/7468/400629/875/875/79723/7972…
174	KRAS.600_UP.V1_DN	259	-0.341629	-1.46	0.00520833	0.0205078	0.012564	14681	tags=39%, list=25%, signal=30%	57007/56999/56999/56999/4600/4600/81030/81030/151/6336/3111/3111/3111/3111/3111/5287/3218/4261/4261/4261/4261/4261/4261/27254/27254/4600/4600/11279/11279/3779/3779/22924/50940/50940/50940/50940/10912/79822/11238/10913/867/867/25861/25861/6262/11314/11314/80174/80174/80174/80174/6278/55867/55277/55277/10004/27113/27113/27113/79056/79056/7782/7782/7782/113878/338/54587/54587/4599/489/489/731/1805/1…
41	ATF2_UP.V1_DN	174	-0.368667	-1.50088	0.00562588	0.0216998	0.0132942	13885	tags=46%, list=23%, signal=35%	3556/3556/3556/3556/5350/5350/5350/84223/84223/84223/4299/4299/4299/5350/5350/5350/80760/80760/80760/80760/80760/80760/9317/9358/9358/9358/57212/13/2979/2979/1116/1116/1116/8840/8840/8840/11341/11341/9653/9653/9653/9653/2121/9903/9903/2619/6813/5350/5350/5350/27295/27295/1909/1909/11145/11145/79987/79987/79987/3554/3554/80760/80760/80760/80760/80760/80760/79901/79901/55890/55890/55890/55890/5737/…
81	BRCA1_DN.V1_DN	127	0.343351	1.46374	0.00643087	0.0243087	0.0148925	11515	tags=25%, list=19%, signal=20%	79098/79098/2768/2768/2768/100129460/100129460/100129460/27295/27295/55610/55610/55610/55610/80045/2760/2760/2760/2760/25903/25903/51179/58190/58190/941/941/10553/1521/1521/27295/27295/55610/55610/55610/55610/5629/5629/83439/2768/2768/2768/6339/23463/23463/728642/55610/55610/55610/55610/25903/25903/5629/5629/3699/58189/658/658/658/4223/658/658/658/8085/8085/1809/1809/79792/443/443/443/29775/1521/…
144	TGFB_UP.V1_UP	179	-0.362048	-1.48042	0.00701262	0.0256181	0.0156947	13123	tags=36%, list=22%, signal=28%	23102/23102/2150/2043/2043/2043/59338/59338/59338/59338/59338/59338/388/57154/57154/4053/4053/4053/4053/3667/3667/22877/22877/22877/22877/23174/23174/56937/56937/9388/9388/56995/65981/65981/65981/2043/2043/2043/94134/56937/56937/3142/2004/2004/54520/54520/54520/1573/221037/221037/221037/5412/5412/50515/50515/50515/2114/2114/2114/3589/6236/6236/467/467/467/6236/6236/1030/1030/5412/5412/23648/23648…
43	WNT_UP.V1_DN	150	-0.383233	-1.53582	0.00705219	0.0256181	0.0156947	9498	tags=28%, list=16%, signal=23%	10333/10333/1734/1734/974/10297/10297/10297/10297/10297/338339/2670/2670/2670/2670/5743/5743/10746/10746/10746/1535/1535/7422/7422/7422/7422/7431/7431/10439/10439/10439/10746/10746/10746/10297/10297/10297/10297/10297/9636/4938/634/634/634/1325/1325/7431/7431/55105/55105/19/19/19/4224/9267/8728/8728/2159/5099/5099/5099/5099/5743/5743/3665/3665/55577/2878/22918/10379/10379/3737/3737/26191/26191/960…
141	PDGF_UP.V1_DN	123	-0.393667	-1.54495	0.00718391	0.0256181	0.0156947	8479	tags=20%, list=14%, signal=18%	56243/56243/23032/23032/23032/4070/23032/23032/23032/9365/9365/51706/51706/1278/1278/10512/5051/5051/56243/56243/3984/688/688/94/2359/5051/5051/80086/3725/9450/6357/23371/5526/10578/1410/4958/8553/7078/11262/11262/602/3507/1501/1501/688/688/1501/1501/416/5327/1576/1278/1278/108/108/9053/4065/3113/3113/3575/3113/3113
139	PDGF_ERK_DN.V1_DN	139	0.325696	1.40641	0.010101	0.0346747	0.0212432	7210	tags=19%, list=12%, signal=17%	4613/4613/22870/22870/2535/1164/5156/23240/23240/4613/4613/51491/154754/79441/79441/79441/10293/54498/79441/79441/79441/64410/1876/1876/1876/1876/23082/5141/646/1876/1876/1876/1876/1876/1876/1876/1876/133/53615/53615/53615/23240/23240/8445/8445/8445/8445/26098/26098/26098/1027/1027/1027/1876/1876/1876/1876/899/899/6909/9529/9529/9529/9704/9704/7753/6520/6520/8445/8445/8445/8445/607/8772/8772
15	HINATA_NFKB_IMMU_INF	17	-0.628333	-1.64828	0.0101868	0.0346747	0.0212432	7592	tags=46%, list=13%, signal=40%	4973/4792/6372/9308/2920/2920/3553/3659/7127/2920/2920/6347
95	ESC_J1_UP_LATE.V1_DN	172	0.306275	1.37321	0.010274	0.0346747	0.0212432	10107	tags=23%, list=17%, signal=20%	9945/347733/1212/1212/7091/7091/25830/25830/7424/11151/284119/284119/1153/1153/1153/1153/1153/55599/55599/55599/55599/9476/9476/1153/1153/1153/1153/1153/79717/79717/7091/7091/116496/116496/56034/56034/79717/79717/912/912/4744/23090/2785/4598/4598/55244/55244/55244/6508/6508/6604/9476/9476/3695/10235/55244/55244/55244/1958/1807/1807/7227/9314/9021/9021/54922/54922/121643/1906/284119/284119/4826/79…
107	MEL18_DN.V1_DN	135	-0.377695	-1.49597	0.0114449	0.0379489	0.0232491	13353	tags=47%, list=23%, signal=36%	5350/5350/5350/1806/1806/1806/10562/10562/9317/9122/1734/1734/7373/7373/7373/7373/3429/3429/360/360/9531/9531/8654/8654/80303/80303/23236/23236/23236/5350/5350/5350/23236/23236/23236/6451/360/360/3554/3554/4094/7020/11037/23213/3429/3429/5121/3554/3554/1734/1734/23236/23236/23236/7111/2537/3434/9547/55603/760/4938/9531/9531/5997/114884/114884/9262/9262/9961/3773/5178/23321/23321/57447/57447/9262/…
93	ESC_J1_UP_EARLY.V1_DN	162	-0.364662	-1.4741	0.0126404	0.0411904	0.025235	10063	tags=33%, list=17%, signal=28%	9583/9583/4026/4026/4026/4026/4026/4026/4026/4026/7091/7091/58/4026/4026/4026/4026/4026/4026/4026/4026/126792/126792/4026/4026/4026/4026/4026/4026/4026/4026/1153/1153/1153/1153/1153/9476/9476/55803/55803/1153/1153/1153/1153/1153/79717/79717/7091/7091/79717/79717/51747/51747/51747/126792/126792/5051/5051/81030/81030/6774/6774/6774/6774/3726/3726/6041/4815/1848/23090/308/3918/3918/4026/4026/4026/40…
59	SRC_UP.V1_DN	147	0.325768	1.423	0.0136054	0.0430034	0.0263457	10406	tags=27%, list=18%, signal=23%	8829/8829/8829/8829/8829/65065/65065/1953/1953/58155/114803/27185/27185/27185/984/984/984/984/7111/4330/1295/1295/1295/55182/55182/55182/2537/8829/8829/8829/8829/8829/79413/378708/3434/100/65065/65065/27185/27185/27185/55182/55182/55182/984/984/984/984/5063/5063/9262/9262/3212/3212/8829/8829/8829/8829/8829/5063/5063/9262/9262/10948/10948/984/984/984/984/984/984/984/984/8128/8128/27185/27185/27185…
22	CSR_EARLY_UP.V1_UP	155	0.30605	1.35299	0.0136519	0.0430034	0.0263457	12191	tags=25%, list=21%, signal=20%	285761/285761/285761/285761/91283/91283/3624/3624/9686/9686/9686/55312/55312/122786/122786/114801/114801/51105/51105/51105/51105/3142/2004/2004/6482/6482/6482/285761/285761/285761/285761/9185/114801/114801/865/865/865/3589/22894/22894/22894/22894/22894/4907/4907/4907/4650/4650/3840/3840/3840/3840/5743/5743/23670/4907/4907/4907/2113/2113/1839/1839/81566/865/865/865/219333/219333/865/865/865/5782/1…
180	KRAS.KIDNEY_UP.V1_DN	122	-0.383958	-1.50625	0.0142248	0.0439883	0.0269491	13752	tags=41%, list=23%, signal=31%	10407/10407/10407/10407/6492/6364/1473/4600/4600/3569/6373/1636/1636/4600/4600/80760/80760/80760/80760/80760/80760/2113/2113/13/2914/283871/283871/283871/867/867/6262/80303/80303/23547/5133/253190/79802/79802/80760/80760/80760/80760/80760/80760/8676/8676/4599/9719/8647/10964/83450/83450/2113/2113/10763/3849/4938/80760/80760/80760/80760/80760/80760/3169/3169/54558/54558/51561/51561/83450/83450/798…
186	KRAS.PROSTATE_UP.V1_DN	129	-0.380656	-1.49738	0.01443	0.0439883	0.0269491	12021	tags=41%, list=20%, signal=33%	10743/10743/10743/9737/23236/23236/23236/6278/7429/7429/7429/23236/23236/23236/7782/7782/7782/10743/10743/10743/10125/10125/10125/1510/1510/3486/3486/3934/383/7429/7429/7429/1271/1408/1408/1408/23236/23236/23236/7782/7782/7782/2053/6236/6236/6236/6236/2793/2793/79611/79611/51087/10382/10382/1408/1408/1408/10125/10125/10125/9628/9628/2793/2793/9245/9245/3818/79611/79611/5167/5167/2306/2306/79656/5…
101	ALK_DN.V1_DN	129	-0.375084	-1.47546	0.015873	0.047619	0.0291735	12790	tags=38%, list=22%, signal=30%	1734/1734/3429/3429/23503/23503/23503/360/360/4991/80303/80303/1800/23152/3263/753/753/753/753/360/360/140/23254/23254/23254/81622/4018/4018/4599/23503/23503/23503/55466/55466/55466/2185/3305/3429/3429/1734/1734/10964/753/753/753/753/2537/10223/10223/79413/8906/79930/79930/83445/6710/6710/6710/6710/4938/1240/1240/1240/3698/3169/3169/23254/23254/23254/57447/57447/753/753/753/753/6710/6710/6710/671…
162	TBK1.DF_DN	279	0.297851	1.40763	0.0169492	0.050053	0.0306646	14261	tags=25%, list=24%, signal=20%	79618/79618/79618/3007/55038/9928/7443/3008/11130/11130/5366/55320/55320/55320/3006/55320/55320/55320/114876/730092/730092/55320/55320/55320/6535/6535/10198/10198/11130/11130/2186/2186/2186/55159/7993/9949/9949/9949/80155/80155/80155/3954/29907/29907/56886/56886/4507/4507/79646/79646/79646/79646/4507/4507/64854/64854/64854/51809/79230/79230/11019/622/26064/8204/4801/4801/10247/23086/23086/79980/1…
179	KRAS.BREAST_UP.V1_UP	121	-0.367779	-1.43776	0.0215517	0.0626658	0.0383917	12874	tags=42%, list=22%, signal=33%	81833/1084/1084/654/654/1946/1946/23645/3777/3777/3777/3777/3777/3777/3777/3777/9971/711/711/3486/3486/4993/3777/3777/3777/3777/55466/55466/55466/7035/7035/3290/5138/5138/80217/80217/80217/80217/711/711/83445/3777/3777/3777/3777/6616/10170/639/634/634/634/201191/201191/79368/79368/1240/1240/1240/4861/64084/64084/56901/3747/3747/3773/793/11343/1240/1240/1240/7850/7850/2920/2920/6360/7185/7185/3798…
129	CAHOY_NEURONAL	93	-0.389404	-1.47705	0.0219619	0.062891	0.0385297	7447	tags=37%, list=13%, signal=32%	23349/1310/1310/5999/5999/10633/64084/64084/79006/79006/793/1310/1310/5999/5999/6750/6546/6546/6546/6546/4905/4905/56853/56853/56853/9615/9615/6546/6546/6546/6546/2039/6546/6546/6546/6546/4621/90523/341880/6804/6804/6804/6804/6804/6804/6861/6861/4208/1007/56853/56853/56853/56853/56853/56853/1780/1780/57699/816/1780/1780/60677/6861/6861/6546/6546/6546/6546/80333/80333/80333/80333/1393/2170/283209/…
138	IL21_UP.V1_UP	175	-0.339378	-1.38033	0.0255319	0.0720229	0.0441243	10142	tags=24%, list=17%, signal=20%	3360/3360/3360/10333/10333/7098/7098/7098/22927/51257/51257/8659/8659/8659/10333/10333/51257/51257/8647/974/11170/11170/11170/84223/84223/84223/116986/8659/8659/8659/10439/10439/10439/84179/1511/6785/6696/3212/3212/9447/57493/57493/2306/2306/6271/11170/11170/11170/1675/6750/729/5837/5837/1893/1306/1306/5959/54329/54329/80149/5745/6335/6335/6335/9746/7975/7975/27074/7447/462/28984/8404/7421/1116/1…
102	ALK_DN.V1_UP	127	-0.358072	-1.40571	0.0260492	0.0724015	0.0443562	8329	tags=35%, list=14%, signal=31%	7422/7422/7422/7422/760/64127/64127/639/6237/6237/393/393/6696/6237/6237/8875/4056/79955/79955/196740/196740/196740/196740/5834/5834/683/7850/7850/956/956/7850/7850/79955/79955/658/658/658/196740/196740/196740/196740/11075/64127/64127/8942/8942/364/2034/2034/3543/3543/658/658/658/6335/6335/6335/624/8942/8942/643/643/6507/6507/6999/9023/79689/79689/4826/22797/22797/55640/56892/56892/1116/1116/1116…
91	DCA_UP.V1_DN	165	0.295779	1.31554	0.028169	0.0771586	0.0472707	10051	tags=20%, list=17%, signal=17%	10326/10326/9854/9854/93349/93349/93349/9435/51257/51257/84629/84629/84629/84629/2268/2268/2268/51257/51257/51135/51135/9020/3458/221395/221395/221395/4240/4240/116986/55731/5164/6474/3909/3909/3909/4240/4240/2766/57402/2268/2268/2268/10734/10734/10633/29062/79772/79772/4660/4660/3909/3909/3909/200081/200081/1361/221395/221395/221395/10948/10948/53405/53405/8605/8605/3909/3909/3909/23424/8085/808…
148	SIRNA_EIF4GI_UP	87	0.345538	1.38126	0.0307692	0.0820312	0.0502558	10578	tags=33%, list=18%, signal=27%	445/4841/4841/4841/3329/3329/10884/10884/292/292/292/292/292/292/292/292/292/9918/64065/7138/5783/4841/4841/4841/4841/4841/4841/79039/79039/10884/10884/819/819/1434/501/501/8904/55726/51016/23403/55005/55005/55005/25813/5160/79039/79039/9061/6767/6767/6767/79783/4043/4043/4043/4043/55005/55005/55005/79009/6767/6767/6767/6767/6767/6767/9869/9869/3329/3329/23111/23111/10575/23111/23111/63892/63892/…
110	PTEN_DN.V1_UP	171	-0.334422	-1.35934	0.0311615	0.0820312	0.0502558	11512	tags=34%, list=19%, signal=27%	717/717/1952/1952/2043/2043/2043/9315/10011/10011/10011/10011/10011/6529/6529/7140/7140/25759/347733/9834/9834/5210/7088/51285/51285/9834/9834/11131/23143/23143/79812/79812/2662/79611/79611/256949/256949/23143/23143/6695/5997/5577/57165/5795/5795/5795/83439/3689/3689/3212/3212/79611/79611/1269/1269/2043/2043/2043/241/241/54874/54874/8218/1952/1952/939/1306/1306/27240/27087/27087/2775/2775/2775/91…
103	BMI1_DN_MEL18_DN.V1_DN	138	-0.34435	-1.3679	0.03125	0.0820312	0.0502558	13178	tags=44%, list=22%, signal=34%	1806/1806/1806/10562/10562/5139/5139/2043/2043/2043/9122/11275/7373/7373/7373/7373/25840/25840/3429/3429/25840/25840/360/360/8671/8671/8671/8654/8654/80303/80303/2043/2043/2043/360/360/3554/3554/4905/4905/6990/6990/6990/25878/11037/6990/6990/6990/3429/3429/5121/3554/3554/7111/5139/5139/2537/51308/283131/283131/7813/7813/9547/8082/760/114884/114884/4744/79158/79158/79158/79158/79158/23090/2043/204…
188	LEF1_UP.V1_DN	176	-0.330872	-1.34793	0.0339463	0.0878882	0.0538441	11248	tags=36%, list=19%, signal=30%	6451/7098/7098/7098/29121/29121/29121/29121/288/288/288/288/1573/8790/6653/7098/7098/7098/51257/51257/27185/27185/27185/5121/51257/51257/10401/10401/23586/4240/4240/51479/51479/55008/55008/56034/56034/80237/80237/5627/5627/83463/83463/4240/4240/4938/4973/27185/27185/27185/57402/1803/25837/80237/80237/3169/3169/64167/64167/288/288/288/288/9961/64759/64759/10924/10924/9966/9966/9966/64699/64699/291…
82	BRCA1_DN.V1_UP	116	-0.350645	-1.36512	0.0373027	0.0952732	0.0583684	8954	tags=25%, list=15%, signal=21%	747/2702/8989/8989/283212/283212/438/7827/947/947/3965/2134/1240/1240/1240/64581/64581/116039/9447/64581/64581/23090/3773/4056/1240/1240/1240/7079/79958/79739/79739/79739/79739/79739/79739/1012/11126/3737/3737/947/947/152015/79739/79739/79739/55843/55843/79781/79781/8483/1240/1240/1240/7409/399/79781/79781/55843/55843/915/2895/2895/26038/64405/64405
137	IL21_UP.V1_DN	166	-0.327958	-1.33205	0.038943	0.0981363	0.0601225	13957	tags=37%, list=24%, signal=28%	57731/57731/6658/25849/25849/25849/3218/5592/5592/55103/55103/4992/10858/8287/8287/2244/5139/5139/3791/3791/3791/79746/79746/2979/2979/1946/1946/51298/25849/25849/25849/4889/4889/147/147/3934/55691/55691/55691/55691/55691/10279/4018/4018/64123/5121/2719/3458/23143/23143/2239/5139/5139/23143/23143/64129/64129/959/2843/2843/54769/54769/3655/135138/5629/5629/1577/1577/1577/1240/1240/1240/64581/64581…
