## Supplementary Tables for "Amplicon structure creates collateral therapeutic vulnerability in cancer": Table S3.xlsx

### Sheet: Sheet1
ID	Description	setSize	enrichmentScore	NES	pvalue	p.adjust	qvalues	rank	leading_edge	core_enrichment
88	MTOR_UP.N4.V1_UP	172	0.645537	2.09068	0.00109649	0.0342857	0.028911	838	tags=24%, list=6%, signal=23%	116496/80830/79094/57761/440/445/23657/80329/6536/5106/467/1051/8501/54541/5723/7436/1831/8140/1649/26227/6520/833/6301/6510/4239/7422/2805/1978/1054/50615/4141/9783/8754/3475/3417/5831/55815/384/10469/9709/355
34	VEGF_A_UP.V1_UP	122	0.570703	1.79617	0.00115075	0.0342857	0.028911	2203	tags=33%, list=16%, signal=28%	5697/5737/467/201229/54541/1649/1740/219654/5168/6452/5310/5025/2735/3700/4814/8660/3669/25802/23220/27124/7923/25759/25999/9149/51754/7461/4147/9742/1302/5360/9246/10461/9037/1850/3398/10133/2027/10014/5795/5986
74	PRC2_EED_UP.V1_UP	113	0.547463	1.7077	0.00116822	0.0342857	0.028911	1978	tags=26%, list=15%, signal=22%	116496/284040/2517/467/55532/5168/10912/8644/11179/741/8269/7857/1047/9625/10443/7286/10966/84033/93129/84561/3598/26137/1519/147/5980/157567/1850/5324/571
108	MEL18_DN.V1_UP	96	0.589934	1.81161	0.00119904	0.0342857	0.028911	944	tags=24%, list=7%, signal=22%	26291/83729/23657/6536/8614/22885/6509/54541/7436/8140/5327/375790/6510/7422/9120/26018/3675/5361/624/3914/5045/3995/5834
104	BMI1_DN_MEL18_DN.V1_UP	93	0.647167	1.97811	0.00121065	0.0342857	0.028911	1230	tags=28%, list=9%, signal=26%	26291/83729/79924/57761/23657/6536/8614/22885/467/6509/29968/7436/8140/79627/5327/7422/3675/3914/7078/9846/3995/1647/7286/182/5329/11221
106	BMI1_DN.V1_UP	90	0.578078	1.75978	0.00121803	0.0342857	0.028911	1172	tags=24%, list=9%, signal=22%	26291/83729/8614/6509/7436/8140/22943/5327/375790/6510/5362/26018/59/3675/624/3914/7078/5045/3995/22926/182/9052
102	ALK_DN.V1_UP	67	0.785763	2.29991	0.00129032	0.0342857	0.028911	673	tags=39%, list=5%, signal=37%	26291/83729/9518/79094/57761/440/1491/23657/6536/5106/8614/29968/54541/8140/10797/5168/6510/2911/7422/1054/5024/4914/64170/624/7494/643
21	CSR_EARLY_UP.V1_DN	122	0.530564	1.66984	0.00345224	0.0802647	0.0676822	2687	tags=34%, list=20%, signal=27%	284040/160428/8614/8654/10411/27113/6495/286343/55876/57561/379/1153/220213/147912/27031/54507/29841/79777/26260/5379/1027/6091/27343/55900/2535/80208/5333/158747/56672/120227/3339/84173/8741/84679/678655/196513/55325/53349/55139/9397/1797
