## Supplementary Tables for "Amplicon structure creates collateral therapeutic vulnerability in cancer": Table S5.xlsx

### Sheet: Sheet1
	p_value	amp_mean	non_amp_mean	metabolic_product	diff
0	0.79717	5.83036	5.79813	2-aminoadipate	0.0322258
1	0.345938	5.77448	5.62347	3-phosphoglycerate	0.151007
2	0.499879	6.11541	5.93182	alpha-glycerophosphate	0.183592
3	0.0931345	6.0986	6.43621	4-pyridoxate	-0.337605
4	0.151803	5.72392	5.56058	aconitate	0.163338
5	0.196704	6.20898	5.93403	adenine	0.274954
6	0.651859	5.9612	6.02478	adipate	-0.0635807
7	0.0387642	5.91243	5.54221	alpha-ketoglutarate	0.370225
8	0.912168	6.05354	6.01245	AMP	0.0410883
9	0.00822416	5.89255	5.5402	citrate	0.352349
10	0.0258136	5.8898	5.62433	isocitrate	0.265474
11	0.965906	6.02388	6.03664	CMP	-0.0127593
12	0.687288	6.40785	6.29753	cystathionine	0.110316
13	0.822383	6.17662	6.2833	cytidine	-0.106676
14	0.893359	6.03894	6.00766	dCMP	0.0312843
15	0.55008	5.7722	5.66302	DHAP/glyceraldehyde 3P	0.109175
16	0.694833	5.90767	5.85112	erythrose-4-phosphate	0.0565579
17	0.324106	5.77808	5.59217	F1P/F6P/G1P/G6P	0.185915
18	0.766936	5.68373	5.5827	hexoses (HILIC neg)	0.101032
19	0.219803	5.96433	5.83705	fumarate/maleate/alpha-ketoisovalerate	0.127278
20	0.146375	5.91185	5.63818	glucuronate	0.273663
21	0.27328	5.59562	5.33451	glutathione oxidized	0.261102
22	0.548775	5.5793	5.46135	glutathione reduced	0.117946
23	0.645617	6.0433	5.91745	GMP	0.125848
24	0.944491	5.92547	5.90331	guanosine	0.0221585
25	0.946645	5.77446	5.75328	hippurate	0.0211786
26	0.35412	6.28827	5.85748	hypoxanthine	0.43079
27	0.594432	6.05084	5.92291	inosine	0.127933
28	0.037436	5.90082	5.47752	kynurenine	0.423302
29	0.120365	5.75553	5.5591	lactate	0.19643
30	0.892093	5.50233	5.53388	lactose	-0.0315536
31	0.394202	5.90479	5.81729	malate	0.0875031
32	0.186716	5.76235	5.48262	NAD	0.279721
33	0.355637	5.72476	5.52446	NADP	0.200301
34	0.648088	6.04863	6.10977	oxalate	-0.0611351
35	0.904071	6.30572	6.27768	pantothenate	0.0280388
36	0.889825	5.81251	5.84043	PEP	-0.0279226
37	0.487027	5.73559	5.563	ribose-5-P/ribulose5-P	0.17259
38	0.461629	5.69261	5.4857	sorbitol	0.20691
39	0.747087	5.83574	5.76849	succinate/methylmalonate	0.067246
40	0.734359	5.83084	5.89147	sucrose	-0.0606246
41	0.593461	6.09317	5.90173	thymine	0.191432
42	0.592694	6.03935	5.85564	UMP	0.183704
43	0.347894	5.66382	5.46449	UDP-galactose/UDP-glucose	0.199331
44	0.507887	5.72702	5.51881	uracil	0.208206
45	0.618382	5.65025	5.4282	urate	0.222049
46	0.212078	5.77974	6.49894	uridine	-0.719197
47	0.342579	5.7307	5.32205	xanthine	0.408651
48	0.909725	5.84976	5.88149	taurocholate	-0.0317333
49	0.594959	5.88134	5.76103	glycodeoxycholate/glycochenodeoxycholate	0.120312
50	0.309071	5.37023	5.8521	taurodeoxycholate/taurochenodeoxycholate	-0.481867
51	0.0711379	6.06864	5.56957	phosphocreatine	0.499063
52	0.839316	6.0774	6.04692	3-methyladipate/pimelate	0.0304804
53	0.064051	5.71419	5.32644	6-phosphogluconate	0.387749
54	0.908354	6.02438	6.00884	alpha-hydroxybutyrate	0.0155463
55	0.804432	6.0688	6.13355	2-hydroxyglutarate	-0.0647445
56	0.166675	5.89697	5.72132	inositol	0.175647
57	0.172175	5.92665	5.79035	malondialdehyde	0.136301
58	0.475959	5.94336	5.87026	glycine	0.0731084
59	0.471124	5.89238	5.76425	alanine	0.128135
60	0.44231	5.92219	6.05713	serine	-0.13494
61	0.0559977	6.01418	5.64771	threonine	0.366475
62	0.517334	5.61793	5.44	methionine	0.177933
63	0.505532	5.87135	5.95207	aspartate	-0.0807166
64	0.148158	5.9513	5.76112	glutamate	0.190187
65	0.162392	5.69679	6.05319	asparagine	-0.356405
66	0.947395	6.00119	5.98922	glutamine	0.011963
67	0.600248	5.58839	5.44463	histidine	0.143752
68	0.439179	5.70804	5.87373	arginine	-0.165688
69	0.359601	5.76792	5.48406	lysine	0.283866
70	0.0884845	5.89043	5.51478	valine	0.375654
71	0.474895	5.60177	5.41627	leucine	0.1855
72	0.506013	5.58395	5.41138	isoleucine	0.17257
73	0.193678	5.7637	5.39261	phenylalanine	0.371095
74	0.290667	5.68652	5.41471	tyrosine	0.271815
75	0.260939	5.76871	5.49212	tryptophan	0.276594
76	0.602198	5.8497	5.77654	proline	0.0731586
77	0.0855086	5.54425	6.11415	cis/trans-hydroxyproline	-0.569907
78	0.909542	5.84588	5.87841	ornithine	-0.0325327
79	0.580304	5.63416	5.46328	citrulline	0.170881
80	0.0794787	6.11453	5.70799	taurine	0.40654
81	0.656974	5.97736	5.90745	5-HIAA	0.0699095
82	0.656309	6.232	6.05794	serotonin	0.174061
83	0.61568	6.34186	6.1051	GABA	0.236758
84	0.256425	5.9509	5.79873	acetylglycine	0.15217
85	0.716389	5.68137	5.60005	dimethylglycine	0.0813199
86	0.194591	5.72091	6.04487	homocysteine	-0.323961
87	0.643648	5.58156	5.45175	SDMA/ADMA	0.129803
88	0.323394	5.58677	5.32331	NMMA	0.263459
89	0.652343	5.6789	5.54622	allantoin	0.132676
90	0.331778	5.97491	6.19099	anthranilic acid	-0.216083
91	0.72986	5.36548	5.21209	kynurenic acid	0.153388
92	0.860432	5.83647	5.7938	5-adenosylhomocysteine	0.0426722
93	0.632626	5.57556	5.42665	carnosine	0.148911
94	0.66905	5.6446	5.71025	N-carbamoyl-beta-alanine	-0.0656548
95	0.749643	5.73977	5.80125	thiamine	-0.0614729
96	0.389113	5.84478	5.61704	niacinamide	0.227735
97	0.300738	5.82156	5.6564	betaine	0.165167
98	0.211242	5.9362	5.77569	choline	0.160512
99	0.108124	5.86528	5.32397	alpha-glycerophosphocholine	0.541309
100	0.997854	6.1168	6.11543	acetylcholine	0.00137186
101	0.358296	5.87288	5.68195	creatine	0.190936
102	0.329165	5.74873	5.58219	creatinine	0.166534
103	0.36226	5.74623	5.92155	thyroxine	-0.175315
104	0.455215	6.04335	6.12669	trimethylamine-N-oxide	-0.0833358
105	0.620235	5.8798	5.75181	hexoses (HILIC pos)	0.127991
106	0.867624	6.0123	5.96646	adenosine	0.0458461
107	0.696765	5.62157	5.77832	thymidine	-0.156747
108	0.531444	5.75066	5.60278	xanthosine	0.147883
109	0.355955	6.34271	6.051	2-deoxyadenosine	0.291713
110	0.926297	6.35771	6.37604	2-deoxycytidine	-0.0183276
111	0.984631	5.94946	5.95289	cAMP	-0.00342613
112	0.615846	6.04321	6.16133	cotinine	-0.118122
113	0.479499	5.45004	5.69392	pipecolic acid	-0.243878
114	0.766318	5.69754	5.61532	pyroglutamic acid	0.0822151
115	0.813403	4.75438	4.65918	1-methylnicotinamide	0.0952027
116	0.260391	5.82105	5.61388	butyrobetaine	0.207169
117	0.834382	5.92986	5.87427	putrescine	0.0555841
118	0.939496	5.66523	5.64746	methionine sulfoxide	0.0177724
119	0.836636	5.80435	5.75577	carnitine	0.0485835
120	0.336114	5.8594	5.54804	acetylcarnitine	0.311365
121	0.295804	5.89616	5.54536	propionylcarnitine	0.350803
122	0.577014	5.72539	5.57679	malonylcarnitine	0.148595
123	0.967109	5.82253	5.83729	butyrylcarnitine/isobutyrylcarnitine	-0.014763
124	0.1985	5.61108	5.97526	valerylcarnitine/isovalerylcarnitine/2-methylbutyroylcarnitine	-0.364185
125	0.777585	5.85641	5.9409	hexanoylcarnitine	-0.0844831
126	0.555552	5.92738	5.8031	heptanoylcarnitine	0.124285
127	0.553724	5.97159	6.12877	lauroylcarnitine	-0.157176
128	0.133195	5.8788	6.38104	myristoylcarnitine	-0.502249
129	0.324688	5.99673	6.32765	palmitoylcarnitine	-0.330913
130	0.117948	5.95234	6.43396	stearoylcarnitine	-0.481617
131	0.0321362	5.82271	6.45724	oleylcarnitine	-0.634532
132	0.922189	6.06927	6.08627	arachidonyl_carnitine	-0.0169946
133	0.896232	5.98918	6.00415	sarcosine	-0.0149639
134	0.0260825	5.96403	5.42948	beta-alanine	0.534554
135	0.947732	5.78259	5.77158	anserine	0.0110197
136	0.741778	6.03967	6.10413	C14:0 LPC	-0.0644622
137	0.460803	5.90188	6.03537	C16:1 LPC	-0.133491
138	0.893945	5.94392	5.97265	C16:0 LPC	-0.0287264
139	0.992969	6.15702	6.15559	C18:2 LPC	0.00142675
140	0.737482	5.84629	5.76558	C18:1 LPC	0.0807143
141	0.899078	6.08209	6.11247	C18:0 LPC	-0.0303825
142	0.928223	5.8331	5.85246	C20:4 LPC	-0.0193551
143	0.902572	6.09466	6.12266	C20:3 LPC	-0.0279961
144	0.982633	5.89457	5.89009	C22:6 LPC	0.00448458
145	0.0899023	5.9403	5.68207	C16:0 LPE	0.258228
146	0.706683	5.91994	5.86398	C18:1 LPE	0.05596
147	0.096334	5.84338	5.67437	C18:0 LPE	0.169012
148	0.344261	5.87797	5.73939	C20:4 LPE	0.138575
149	0.840975	5.97252	5.91987	C22:6 LPE	0.0526498
150	0.552392	5.97343	5.78074	C32:2 PC	0.192691
151	0.642102	5.96529	5.87336	C32:1 PC	0.0919344
152	0.90415	5.98551	5.95397	C32:0 PC	0.0315447
153	0.320204	6.01864	5.84513	C34:4 PC	0.173509
154	0.292247	5.94905	5.73498	C34:3 PC	0.214076
155	0.688134	5.8682	5.80025	C34:2 PC	0.0679571
156	0.892619	5.93175	5.91328	C34:1 PC	0.0184773
157	0.256277	5.99936	5.78147	C36:4 PC-A	0.217895
158	0.771216	5.88802	5.93798	C36:4 PC-B	-0.0499625
159	0.766576	5.72836	5.66963	C36:3 PC	0.0587302
160	0.60618	5.8247	5.75345	C36:2 PC	0.0712472
161	0.774437	5.8091	5.8566	C36:1 PC	-0.0475071
162	0.988941	5.97914	5.97692	C38:6 PC	0.00222129
163	0.79801	5.95751	5.9206	C38:5 PC	0.0369146
164	0.551736	5.85869	5.94393	C38:4 PC	-0.0852392
165	0.564363	5.65108	5.81089	C38:2 PC	-0.159813
166	0.924345	6.036	6.02274	C40:6 PC	0.013266
167	0.463323	5.80502	5.71969	C14:0 SM	0.0853339
168	0.973977	5.85162	5.84832	C16:1 SM	0.0033036
169	0.649316	5.78719	5.70158	C16:0 SM	0.0856105
170	0.741156	5.79665	5.88173	C18:2 SM	-0.0850763
171	0.635142	6.03576	6.12136	C18:1 SM	-0.085594
172	0.906986	5.87307	5.90281	C18:0 SM	-0.0297414
173	0.900857	5.8566	5.84073	C22:1 SM	0.0158759
174	0.727728	5.77101	5.71858	C22:0 SM	0.0524232
175	0.968879	5.5127	5.50054	C24:1 SM	0.0121593
176	0.64238	5.46548	5.55837	C24:0 SM	-0.0928906
177	0.949087	5.97477	5.9534	C34:2 DAG	0.0213705
178	0.989619	5.96718	5.96551	C34:1 DAG	0.00167393
179	0.339794	5.81163	5.98233	C36:2 DAG	-0.170693
180	0.8459	5.88775	5.92007	C36:1 DAG	-0.0323201
181	0.464866	5.87911	6.01346	C14:0 CE	-0.134344
182	0.389556	5.61405	5.82675	C16:1 CE	-0.212696
183	0.736891	5.68806	5.77529	C16:0 CE	-0.0872396
184	0.598302	5.66384	5.79919	C18:3 CE	-0.135344
185	0.737917	5.62343	5.71639	C18:2 CE	-0.0929559
186	0.413691	5.63767	5.84311	C18:1 CE	-0.205432
187	0.394169	5.69133	5.90931	C18:0 CE	-0.217977
188	0.777589	5.64237	5.73632	C20:5 CE	-0.0939527
189	0.797798	5.6033	5.68249	C20:4 CE	-0.0791898
190	0.519489	5.7157	5.87709	C20:3 CE	-0.161388
191	0.71676	5.77621	5.67138	C22:6 CE	0.104836
192	0.492879	6.08546	6.2222	C46:2 TAG	-0.13674
193	0.836264	6.17281	6.22169	C46:1 TAG	-0.0488801
194	0.831885	6.11299	6.07052	C46:0 TAG	0.0424747
195	0.906249	6.03554	5.99281	C48:3 TAG	0.0427326
196	0.448372	6.12084	6.28691	C48:2 TAG	-0.166066
197	0.918095	6.13181	6.15675	C48:1 TAG	-0.0249407
198	0.745296	6.10995	6.02724	C48:0 TAG	0.0827063
199	0.157269	6.04336	6.35576	C50:3 TAG	-0.312406
200	0.435609	6.04345	6.17298	C50:2 TAG	-0.129531
201	0.631451	6.04304	6.14291	C50:1 TAG	-0.0998717
202	0.704726	6.04262	5.93895	C50:0 TAG	0.103666
203	0.208025	6.03457	6.28147	C52:5 TAG	-0.246894
204	0.124347	6.02243	6.29726	C52:4 TAG	-0.274824
205	0.0702685	5.92753	6.21291	C52:3 TAG	-0.285381
206	0.132942	5.97487	6.15638	C52:2 TAG	-0.181513
207	0.530361	5.93173	6.07327	C52:1 TAG	-0.14153
208	0.242683	5.87864	6.14885	C54:7 TAG	-0.270208
209	0.117059	5.88266	6.20455	C54:6 TAG	-0.321887
210	0.0639023	5.91179	6.33912	C54:5 TAG	-0.427323
211	0.0346968	5.95723	6.34158	C54:4 TAG	-0.384345
212	0.0962595	5.83373	6.12123	C54:3 TAG	-0.287497
213	0.151825	5.8898	6.17545	C54:2 TAG	-0.285648
214	0.419236	5.84242	6.02446	C54:1 TAG	-0.182039
215	0.773537	6.01902	5.97759	C56:8 TAG	0.0414314
216	0.00559717	5.78422	6.34341	C56:7 TAG	-0.559182
217	0.224277	5.98598	6.19741	C56:6 TAG	-0.211434
218	0.0135864	5.93267	6.51287	C56:5 TAG	-0.580197
219	0.0418532	6.00086	6.46831	C56:4 TAG	-0.467454
220	0.0609036	5.85888	6.24864	C56:3 TAG	-0.389758
221	0.349784	5.92732	6.14698	C56:2 TAG	-0.219656
222	0.140945	5.86073	6.25053	C58:8 TAG	-0.389796
223	0.122036	5.81436	6.26114	C58:7 TAG	-0.446777
