## Supplementary Tables for "Amplicon structure creates collateral therapeutic vulnerability in cancer": Table S6.xlsx

### Sheet: Sheet1
ID	Description	setSize	enrichmentScore	NES	pvalue	p.adjust	qvalues	rank	leading_edge	core_enrichment
40	HALLMARK_ANGIOGENESIS	22	0.788721	1.94957	0.0030581	0.0617284	0.0454841	292	tags=23%, list=2%, signal=22%	1281/5553/1290/4060/7422
29	HALLMARK_MYC_TARGETS_V2	57	-0.614473	-2.24472	0.00444444	0.0617284	0.0454841	3793	tags=67%, list=28%, signal=48%	81887/4869/23160/705/79050/64216/6949/27346/54663/5036/6723/9064/1844/79711/26354/3177/51154/23481/9238/51491/2193/23082/10528/56342/3329/10733/4173/5245/79077/92856/10514/4839/27340/83743/6652/7374/5347/3336
24	HALLMARK_UNFOLDED_PROTEIN_RESPONSE	109	0.549766	1.6961	0.00468384	0.0617284	0.0454841	1073	tags=21%, list=8%, signal=20%	79094/440/8614/467/1051/6509/29968/54541/8140/2081/10797/9695/7422/1978/1054/468/11260/7494/1938/9709/6897/3376/22926
15	HALLMARK_ANDROGEN_RESPONSE	87	-0.495662	-1.89898	0.00561798	0.0617284	0.0454841	1995	tags=30%, list=15%, signal=26%	6675/896/3977/4189/2181/55839/6611/2547/22936/6652/9510/9053/3156/1622/3880/11047/6319/2982/3422/8821/354/1718/10611/3157/3638/3248
2	HALLMARK_HYPOXIA	157	-0.328245	-1.39264	0.00854701	0.0617284	0.0454841	1023	tags=22%, list=8%, signal=21%	5033/123/226/23764/5230/23210/25819/1466/2023/2632/2821/3491/272/6533/7167/839/3939/26355/136/51129/5837/205/63827/2745/230/302/8497/6275/5209/7852/8987/7043/3309/771/57007
9	HALLMARK_G2M_CHECKPOINT	193	-0.407575	-1.75803	0.0107527	0.0617284	0.0454841	3258	tags=52%, list=24%, signal=40%	4175/26271/10664/51659/8438/3184/1736/996/5426/6839/6491/1111/10772/6118/1869/1870/3014/9133/8899/2935/10036/6558/1033/3149/3609/3151/10762/10274/5558/11044/1164/1841/8454/85236/1063/7153/10419/7272/22974/3159/7112/4691/10460/3835/3930/10051/1031/6426/9055/23649/8451/3619/983/4001/51155/27338/4171/993/4605/10926/9585/11004/4212/1163/2130/1062/10733/3832/30000/4172/6427/10212/51203/262/990/29127/9…
27	HALLMARK_E2F_TARGETS	199	-0.532693	-2.30721	0.010989	0.0617284	0.0454841	3285	tags=59%, list=24%, signal=45%	4999/51747/4436/4175/1965/10664/5981/54556/3184/5426/10606/7884/6839/5591/147841/3978/1111/57405/5036/3070/6118/197335/3014/9133/2935/9125/6941/6470/7283/1033/3149/3609/10274/5558/9183/1164/5901/9833/64785/5931/5111/7153/5631/5982/9238/3159/7112/10460/3835/9319/84316/3930/10051/1031/4176/23165/6426/7037/7083/5411/23649/983/4001/51155/1434/27338/4171/993/4605/10549/10248/10528/11004/1163/1062/1073…
28	HALLMARK_MYC_TARGETS_V1	198	-0.413513	-1.78121	0.0111111	0.0617284	0.0454841	3936	tags=62%, list=29%, signal=44%	10574/7514/220988/10492/5984/1176/4869/6633/5714/7284/10146/3183/4085/5425/5887/6434/3735/1503/4686/6599/1977/7913/6627/6732/4999/4175/6432/1965/11137/7531/22948/3184/6428/5093/6634/6742/10236/5036/5687/28973/23435/6723/3251/2935/23016/1982/26121/7203/10155/55651/1537/54107/10971/57819/5496/5901/5706/26354/8454/4706/5111/2806/7298/10907/23450/51491/5682/7419/6150/4176/1017/6426/5713/5634/8761/662…
34	HALLMARK_OXIDATIVE_PHOSPHORYLATION	198	-0.320251	-1.37949	0.0111111	0.0617284	0.0454841	4628	tags=52%, list=34%, signal=34%	4695/6832/5160/8050/92609/30/4718/27089/3945/528/56993/522/292/1353/10063/56898/1337/3032/36/1345/4709/10989/10939/4835/506/1374/4190/4710/4552/9617/1743/38/515/26521/521/9927/64960/10440/517/1738/6390/80273/1352/9296/1727/5162/5435/3028/4717/4259/533/1349/1892/4714/50/4967/3421/1537/4697/4694/26517/10449/1340/6389/4706/4700/8992/514/4696/54205/2806/65003/3052/51318/29796/7419/1737/4729/7384/2320…
30	HALLMARK_EPITHELIAL_MESENCHYMAL_TRANSITION	137	0.472855	1.49517	0.0136364	0.0681818	0.0502392	1661	tags=23%, list=12%, signal=20%	1281/2517/1290/1282/22943/1284/4035/4060/1004/7422/6445/5270/59/10979/9353/7857/30008/6591/7078/3486/355/627/1647/7431/1293/5329/4147/5376/2882/4907/633
