## Supplementary Tables for "Amplicon structure creates collateral therapeutic vulnerability in cancer": Table S7.xlsx

### Sheet: Sheet1
Example Template - Project QC Sample Reporting
										QC Metrics
	Category	Intended Purpose	Used in this study?	Sub-category	Technical Description	Quantity for this study	Analyzed per batch?	Quantity for each batch	Description of use	Description of Metric	Nature of Metric	Result of Metric Analysis	Acceptance Criteria	Acceptance Results	Criteria Failure Action
	Blanks	To demonstrate process purity during analytical runs, where extraneous signals are identified and accounted for.	Yes	Solvent blank	MSTFA containing alkane mixture	15	Single batch	15	Targeted peaks were checked for presence in solvent blanks.	Checked at data analysis stage.	Quantitative	Variability was 5% Carry over 2%	less then 15%	pass	No action required.
	System suitability test (SST) sample(s)	To check that the analytical system is working appropriately and fit-for-purpose.	Yes	Same samples also used for equilibration	Instrument tune followed by analysis of mouse liver 50 mg/mL with 9 alkanes	6	Single batch	6	Tune run before analysis. Alkanes in mouse liver were monitored for presence, intensity and stability.	Checked at data analysis stage.	Quantitative	Alkane 32 has a mean area of 6.2e+7 in all 6 equilibration samples 5%, last 3 equilibration samples 3%	Alkane 32 must lie above an area of 1e+6 with symetrical peak shape Alkane 32 must be stable at least within the last 3 equilibration samples (RSD <15%)	Passed	No action was necessary, but where SST fails, batch is excluded from further analysis.
	Replicate analysis sample(s)	To demonstrate the reproducibility (precision and/or accuracy) of instrumental analysis on the experimental samples or QC samples in the project.	Yes	Intra-study pooled QC samples	All samples that were analyzed were pooled after extraction and the same amount of µL as for samples was used for drying	5	Single batch	5	Check for batch drift; check internal standard behaviour.	Checked at data analysis stage.	Quantitative	Alkane 32 has a mean area of 8.5e+7 RSD 3% Cinnamic acid ISTD RSD 3% Sum of area RSD 5% Median RSD 18%	Alkane 32 must lie above an area of 1e+6 with symetrical peak shape Alkane 32 must be stable (RSD <15%) Cinnamic acid ISTD must be stable (RSD <15%) sum of area (unnormalized) must be stable (RSD <15%) Median RSD (normlaized and summed up) must be stable (RSD <30%)	Passed	No action required.
	Internal standards	to demonstrate the technical variability of the analysis INDEPENDENT of the extraction and derivatization of samples	Yes	Alkane mixture Cinnamic acid	All samples had 20 µL/1 mL MSTFA of alkane mixture added during derivatization process. Alkanes are not subject to derivatization.	9	Single batch	1	Assessed over batch for stability and presence.	Checked at data analysis stage.	Quntitative	RSD 2%	RSD should be <15%	Passed	No action required
	Reference material sample(s)	To provide evidence for intra-laboratory or inter-laboratory analytical comparability	No	• Certified Reference Material (CRM) or • Standard Reference Material (SRM™) or • Pseudo Matrix-matched CRM or SRM or • Long-term intra-laboratory sample or • Long-term inter-laboratory sample or • Other (describe)	Text explaining details about the sample, including preparation, sources, concentrations, etc.	(Total number of samples used)	Yes or No	(Number per batch)	Text explaining when this analysis is performed, special conditions required, conditions for exceptions and other operational considerations for this type of sample.	Text explaining details about the data assessment metric. Indicate when the metric is assesed (e.g. during the run or post-analysis assessment).	• Qualitative or • Quantitative	(numerical value or descriptive text)	Text explaining details about the acceptance criteria.	• Passed or • Minimally successful or • Failure Rate	Text explaining actions taken upon unacceptable results.
	Platform specific samples	To provide specific assessment of data quality for specific platforms, possibly recommended by instrument vendors.	No	• Test mixture(s) or • Other (describe)	Text explaining details about the sample, including preparation, sources, concentrations, etc.	(Total number of samples used)	Yes or No	(Number per batch)	Text explaining when this analysis is performed, special conditions required, conditions for exceptions and other operational considerations for this type of sample.	Text explaining details about the data assessment metric. Indicate when the metric is assesed (e.g. during the run or post-analysis assessment).	• Qualitative or • Quantitative	(numerical value or descriptive text)	Text explaining details about the acceptance criteria.	• Passed or • Minimally successful or • Failure Rate	Text explaining actions taken upon unacceptable results.
